# Comparative cytogenomics reveals genome reshuffling and centromere repositioning in the legume tribe Phaseoleae

**DOI:** 10.1101/2021.08.06.455448

**Authors:** Claudio Montenegro, Lívia do Vale Martins, Fernanda de Oliveira Bustamante, Ana Christina Brasileiro-Vidal, Andrea Pedrosa-Harand

## Abstract

The tribe Phaseoleae (Leguminosae; Papilionoideae) includes several legume crops with assembled genomes. Comparative genomic studies indicate the preservation of large genomic blocks among legumes, however, the chromosome dynamics during Phaseoleae evolution has not been investigated yet. We conducted a comparative genomic analysis to define an informative genomic block (GB) system and to reconstruct the ancestral Phaseoleae karyotype (APK). We defined the GBs based on the orthologous genes between *Phaseolus vulgaris* and *Vigna unguiculata* genomes. We searched for these GBs in different genome species belonging to the Phaseolinae (*P. lunatus*) and Glycininae subtribes (*Amphicarpaea edgeworthii* and *Spatholobus suberectus*), and in the *Medicago truncaluta* outgroup. To support our *in silico* analysis, we used oligo-FISH probes of *P. vulgaris* chromosomes 2 and 3 to paint the orthologous chromosomes of two non-sequenced Phaseolinae species (*Macroptilium atropurpureum* and *Lablab purpureus*). We inferred the APK with *n* = 11 and 19 GBs (A to S). We hypothesized five chromosome fusions that reduced the ancestral legume karyotype with *n* = 16 to *n* = 11 in APK. Furthermore, we identified the main rearrangements within Phaseolinae and observed an extensive centromere repositioning resulting from evolutionary new centromeres (ENC) in the *Phaseolus* lineage. Additionally, we demonstrated that the *A. edgeworthii* genome is more reshuffled than the dysploid *S. suberectus* genome, in which we could reconstruct the main events that lead the chromosome number reduction. The development of the GB system and the proposed APK provide useful approaches for future comparative genomic analyses of legume species.
