## Supplemental Table 6 for "Comparative cytogenomics reveals genome reshuffling and centromere repositioning in the legume tribe Phaseoleae"

### Sheet: APK
Supplementary Table 2. Genomic blocks in APK. Chr: Chromosome; GB: Genomic Block; SGB: Sub Genomic Block; CB: Centromere block.
Genomic blocks - Ancestral Phaseoleae Karyotype
Chr	GB	SGB	Gene - Start	Gene - End	CB
APK1	A		Phvul.008G000300.1	Phvul.008G137300.2	A
	B		Phvul.001G099800.1	Phvul.001G079100.1
			Phvul.001G103700.1	Phvul.001G100900.1
			Phvul.001 G115700.1	Phvul.001G227200.1
	C		Phvul.006G087800.1	Phvul.009G263300.1
APK2	D		Phvul.003G043700.1	Phvul.003G006100.1	D
	E		Phvul.002G089800.1	Phvul.002G065500.1
			Phvul.002G152100.1	Phvul.002G103600.1
			Phvul.002G033800.1	Phvul.002G000200.1
			Phvul.002G055600.1	Phvul.002G063300.1
			Phvul.002G033900.1	Phvul.002G055050.1
APK3	G		Phvul.002G174200.1	Phvul.002G333600.1	F
			Phvul.003G291600.1	Phvul.003G297200.1
			Phvul.002G103700.1	Phvul.002G092400.1
			Phvul.002G166600.1	Phvul.002G170200.1
	F		Phvul.003G072900.1	Phvul.003G066800.1
			Phvul.003G289900.1	Phvul.003G275700.1
			Phvul.003G052000.1	Phvul.003G064600.1
			Phvul.003G089300.1	Phvul.003G277500.1
			Phvul.003G074300.1	Phvul.003G085302.1
APK4	H		Phvul.004G000300.1	Phvul.004G178600.1	H
APK5	I		Phvul.005G000100.1	Phvul.005G055400.1	I
	J		Phvul.005G065400.1	Phvul.005G185800.1
APK6	K		Phvul.006G000033.1	Phvul.006G002300.2	K-L
			Phvul.001G227400.1	Phvul.001G269100.1
			Phvul.006G022300.2	Phvul.006G031000.1
			Phvul.006G013700.1	Phvul.006G016800.1
	L		Phvul.009G204600.1	Phvul.009G165000.1
			Phvul.009G137900.1	Phvul.009G120800.1
			Phvul.009G038400.1	Phvul.009G054700.1
			Phvul.009G137900.1	Phvul.009G120800.1
			Phvul.009G023800.1	Phvul.009G038200.1
			Phvul.009G114900.1	Phvul.009G055400.1
			Phvul.009G000200.1	Phvul.009G024000.1
			Phvul.009G115300.1	Phvul.009G122300.1
APK7	M		Phvul.007G220000.1	Phvul.007G281200.1	M
			Phvul.007G154500.1	Phvul.007G146900.1
			Phvul.007G153400.1	Phvul.007G164700.1
			Phvul.007G195700.1	Phvul.007G189400.2
			Phvul.007G164900.1	Phvul.007G179000.1
			Phvul.007G195900.1	Phvul.007G218800.1
			Phvul.007G189600.1	Phvul.007G179201.1
			Phvul.007G142050.1	Phvul.007G134000.1
			Phvul.007G000200.1	Phvul.007G107900.1
APK8	N		Phvul.001G000400.1	Phvul.001G079000.1	N
	O		Phvul.008G158800.1	Phvul.008G190200.1
			Phvul.008G264400.1	Phvul.008G231700.1
			Phvul.008G264200.1	Phvul.008G293100.1
APK9	P		Phvul.009G256900.1	Phvul.009G205200.1	P
	Q		Phvul.006G114800.1	Phvul.006G208300.1
APK10	R		Phvul.010G029100.2	Phvul.010G060600.3	R
			Phvul.010G024900.1	Phvul.010G000200.1
			Phvul.010G065600.1	Phvul.010G061000.1
			Phvul.010G049100.1	Phvul.010G165900.1
APK11	S		Phvul.011G000300.1	Phvul.011G146900.1	S
			Phvul.011G155600.1	Phvul.011G216700.1
