## Supplemental Table 7 for "Comparative cytogenomics reveals genome reshuffling and centromere repositioning in the legume tribe Phaseoleae"

### Sheet: Phaseolus vulgaris
Supplementary Table 2. Genomic blocks in Phaseolus vulgaris Chr: Chromosome; GB: Genomic Block; SGB: Sub Genomic Block; GP: Genome Position in Mbp; CP: Centromere position in Mpb; GBCP: Gene borders of centromere position; CB: Centromere block; ↑: Inverted orientation based on APK.
Genomic blocks in Phaseolus vulgaris
Chr	Chr size in bp	GB	SGB	GP - Start	GP - End	Gene - Start	Gene - End	CP	GBCP-Gene ID	CB
Pv1	52205531	N		952	11965142	Phvul.001G000400.1	Phvul.001G079000.1	16.1	Phvul.001G092400.1	B1
		B	B1↑	11974945	19837491	Phvul.001G079100.1	Phvul.001G099800.1
			B2↑	20556093	26571847	Phvul.001G100800.1	Phvul.001G104500.1
			B3	29626565	48166323	Phvul.001G115700.1	Phvul.001G227200.1		Phvul.001G038100.1
			K2	48183987	51431013	Phvul.001G227600.1	Phvul.001G269100.1
Pv2	49662110	E	E3↑	13158	3382926	Phvul.002G000200.1	Phvul.002G033800.1	7.7	Phvul.002G063300.1	E4
			E5	3384333	5000410	Phvul.002G033900.1	Phvul.002G055050.1
			E4	5726005	7513958	Phvul.002G055600.1	Phvul.002G063300.1
			E1↑	9074296	15307632	Phvul.002G065500.1	Phvul.002G089800.1
		G	G2↑	16642190	22127995	Phvul.002G092400.1	Phvul.002G103700.1		Phvul.002G065500.1
		E	E2↑	22119405	30587053	Phvul.002G103600.1	Phvul.002G152100.1
		G	G1	32121742	33713456	Phvul.002G166600.1	Phvul.002G170200.1
			G4↑	33690224	49662110	Phvul.002G174200.1	Phvul.002G333600.1
Pv3	53414115	D		12914	5048556	Phvul.003G006100.1	Phvul.003G043700.1	15.8	Phvul.003G085302.1	F1-F2
		F	F5	6643815	9319661	Phvul.003G052000.1	Phvul.003G064600.1
			F7↑	9714266	11327703	Phvul.003G066800.1	Phvul.003G072900.1
			F1	11669381	14969470	Phvul.003G074300.1	Phvul.003G085302.1
			F2	17533883	37670000	Phvul.003G089300.1	Phvul.003G159300.1		Phvul.003G089300.1
			F3↑	37676000	39789000	Phvul.003G159400.1	Phvul.003G175700.1
			F4	39800000	51443997	Phvul.003G176300.1	Phvul.003G277500.1
			F6↑	51343589	52737868	Phvul.003G275700.1	Phvul.003G289900.1
		G	G3	52910021	53414115	Phvul.003G291600.1	Phvul.003G297200.1
Pv4	48043709	H		88074	2723245	Phvul.004G000300.1	Phvul.004G023500.1	19.0	Phvul.004G023500.1	H
				43979236	48043709	Phvul.004G139900.1	Phvul.004G178600.1		Phvul.004G139900.1
Pv5	40904919	I		29584	7306167	Phvul.005G000100.1	Phvul.005G055400.1	19.0	Phvul.005G071700.1	J
		J		10840076	40904919	Phvul.005G065400.1	Phvul.005G185800.1		Phvul.005G071800.1
Pv6	31206384	K	K1	65131	698366	Phvul.006G000033.1	Phvul.006G002300.2	2.7	Phvul.006G002300.2	K1-K4
			K4	6417409	7867626	Phvul.006G013700.1	Phvul.006G016800.1
			K3	9110623	19976281	Phvul.006G022300.2	Phvul.006G087700.1
			C1	19982299	22339758	Phvul.006G087800.1	Phvul.006G114800.1		Phvul.006G013700.1
			Q	22358512	31206384	Phvul.006G114900.1	Phvul.006G221800.1
Pv7	51758522	M	M1	34314971	40040043	Phvul.007G220000.1	Phvul.007G281200.1	23.5	Phvul.007G142050.1	M2-M8
			M6	31891210	34162520	Phvul.007G195900.1	Phvul.007G218800.1
			M4↑	30927405	31815013	Phvul.007G189400.2	Phvul.007G195700.1
			M7↑	29946611	30950871	Phvul.007G179201.1	Phvul.007G189600.1
			M5	27778688	29916796	Phvul.007G164900.1	Phvul.007G179000.1
			M3	25954211	27769175	Phvul.007G153400.1	Phvul.007G164700.1		Phvul.007G146900.1
			M2↑	24297522	26112918	Phvul.007G146900.1	Phvul.007G154500.1
			M8↑	20992086	23085856	Phvul.007G134000.1	Phvul.007G142050.1
			M9	8229	13418170	Phvul.007G000200.1	Phvul.007G107900.1
Pv8	63033403	A	A1	48694	30257691	Phvul.008G000300.1	Phvul.008G137300.2	31.2	Phvul.008G137300.2	A1-A2
			A2↑	30684027	33120982	Phvul.008G143000.1	Phvul.008G152200.1
		O	O1	43280244	52888155	Phvul.008G158800.1	Phvul.008G190200.1
			O2↑	53530306	61050808	Phvul.008G231700.1	Phvul.008G264400.1		Phvul.008G137400.1
			O3	61034147	63033403	Phvul.008G264200.1	Phvul.008G293100.1
Pv9	38234936	C	C2	37749644	38234936	Phvul.009G257000.1	Phvul.009G263300.1	3.7	Phvul.009G019100.1	L1
		P	P	31104124	37741021	Phvul.009G205200.1	Phvul.009G256900.1
		L	L1	24615377	31071858	Phvul.009G165100.1	Phvul.009G204800.1
			L2	20804616	24323112	Phvul.009G137900.1	Phvul.009G163700.1
			L4	18460841	20785117	Phvul.009G120800.1	Phvul.009G137800.1
			L8	17789474	18686922	Phvul.009G115300.1	Phvul.009G122300.1		Phvul.009G019200.1
			L6	10540557	17715091	Phvul.009G055400.1	Phvul.009G114900.1
			L3↑	8181732	10513817	Phvul.009G038400.1	Phvul.009G055300.1
			L5↑	6192532	8108975	Phvul.009G025700.1	Phvul.009G038300.1
			L7	220390	5780992	Phvul.009G000100.1	Phvul.009G023800.1
Pv10	44268949	R	R2↑	41702	3645710	Phvul.010G000200.1	Phvul.010G024900.1	31.0	Phvul.010G083700.1	R4-R5
			R1↑	4241048	9447592	Phvul.010G029100.2	Phvul.010G060600.3
			R3↑	9551120	13189399	Phvul.010G061000.1	Phvul.010G065600.1
			R4↑	23528229	24351630	Phvul.010G049100.1	Phvul.010G083700.1		Phvul.010G085900.2
			R5	32888621	44268949	Phvul.010G085900.2	Phvul.010G165900.1
Pv11	53572599	S	S1	22229	38200290	Phvul.011G000300.1	Phvul.011G146900.1	16.6	Phvul.011G113700.1	S1
			S2↑	44467256	53572599	Phvul.011G155600.1	Phvul.011G216700.1		Phvul.011G117700.1
