## Supplemental Table 8 for "Comparative cytogenomics reveals genome reshuffling and centromere repositioning in the legume tribe Phaseoleae"

### Sheet: Phaseolus lunatus
Supplementary Table 2. Genomic blocks in Phaseolus lunatus. Chr: Chromosome; GB: Genomic Block; SGB: Sub Genomic Block; GP: Genome Position in Mbp; CP: Centromere position in Mpb; GBCP: Gene borders of centromere position; CB: Centromere block; ↑: Inverted orientation based on APK.
Genomic blocks in Phaseolus lunatus
Chr	Chr size in bp	GB	SGB	GP - Start	GP - End	Gene - Start	Gene - End	CP	GBCP	CB
Pl1	47615855	N		44908	10819912	Pl01G0000000700.2	Pl01G0000103500.1	14.92	Phvul.001G089600.1	B1
		B	B1↑	10832448	17218098	Pl01G0000103600.1	Pl01G0000150600.1		Phvul.001G089600.1
			B3	28467690	27686771	Pl01G0000231400.1	Pl01G0000226800.1		Phvul.001G089600.1
			B2	31101421	29000556	Pl01G0000249200.1	Pl01G0000235200.1		Phvul.001G089700.1
			B4	31130812	44311631	Pl01G0000249400.1	Pl01G0000380900.1
			K2	44316103	47540321	Pl01G0000381000.1	Pl01G0000423700.1
Pl2	51638837	E	E3↑	1411086	40886	Pl02G0000022200.1	Pl02G0000000300.2	23.2	Phvul.002G089800.1	E1-G2
			E2	1417910	11393799	Pl02G0000022300.1	Pl02G0000132200.1
			E1↑	12280717	17437529	Pl02G0000140400.1	Pl02G0000180800.1
		G	G1↑	29203705	33468153	Pl02G0000253100.1	Pl02G0000282500.1		Phvul.002G092600.1
			G3	35398833	51573984	Pl02G0000294900.1	Pl02G0000469700.1
Pl3	45046558	D		666686	5100459	Pl03G0000007500.1	Pl03G0000046900.1	14.87	Phvul.003G079400.1	F1
		F	F3	5123084	8823791	Pl03G0000047000.1	Pl03G0000076900.1
			F5↑	8829061	10655197	Pl03G0000077000.2	Pl03G0000089200.1
			F1	11006429	17510143	Pl03G0000090900.1	Pl03G0000134700.1
			F2	19901246	42777082	Pl03G0000157000.1	Pl03G0000368100.1		Phvul.003G080700.1
			F4↑	42793430	44247772	Pl03G0000368300.1	Pl03G0000382500.1
		G	G2	44438657	45030253	Pl03G0000384200.2	Pl03G0000390300.1
Pl4	49586013	H	H	225037	11348538	Pl04G0000003300.1	Pl04G0000100700.1	26.24	Phvul.004G083000.1	H
			H	41156027	48902618	Pl04G0000294600.1	Pl04G0000368300.1		Phvul.004G108100.1
Pl5	38168790	I		35268	6134760	Pl05G0000000200.1	Pl05G0000066100.1	19.56	Phvul.005G075200.1	I-J
		J	J	6148291	8724601	Pl05G0000066200.1	Pl05G0000086500.1
			J	28268237	38032177	Pl05G0000193600.1	Pl05G0000299900.1		Phvul.005G093500.1
Pl6	36661913	K	K1	351954	1233695	Pl06G0000002400.1	Pl06G0000009000.7	9.88	Phvul.006G020300.1	K4-K3
			K4	4252222	7012660	Pl06G0000032600.1	Pl06G0000048600.1
			K3	15467146	25195002	Pl06G0000106400.1	Pl06G0000202100.1
		C	C1	25209787	27507246	Pl06G0000202300.1	Pl06G0000229800.1		Phvul.006G020400.1
		Q	Q	27527816	36527538	Pl06G0000230000.1	Pl06G0000343000.1
Pl7	47836809	M	M1	41584521	47805680	Pl07G0000337800.1	Pl07G0000403800.2	22.79	Phvul.007G114700.1	M8-M7
			M2	41575681	40823481	Pl07G0000337700.1	Pl07G0000329900.1
			M3↑	40812384	39849213	Pl07G0000329800.1	Pl07G0000320000.1
			M5↑	39838229	38165406	Pl07G0000319700.1	Pl07G0000303900.1
			M4	35982137	37299186	Pl07G0000282300.1	Pl07G0000296100.1		Phvul.007G135800.1
			M6↑	35875330	31979068	Pl07G0000249500.1	Pl07G0000281300.1
			M7↑	30012193	31076559	Pl07G0000234000.1	Pl07G0000241800.1
			M8	67162	13432099	Pl07G0000000900.1	Pl07G0000134500.1
Pl8	57257392	A	A1	44176	16274871	Pl08G0000000500.1	Pl08G0000160100.1	29.66	Phvul.008G135300.1	A1-A2
			A2↑	37151862	38368570	Pl08G0000253400.1	Pl08G0000260800.1
		O	O1	42284057	47560976	Pl08G0000285400.1	Pl08G0000324500.1
			O2↑	47733830	55282530	Pl08G0000326100.1	Pl08G0000409400.1		Phvul.008G143000.1
			O3	55297812	57179139	Pl08G0000409500.2	Pl08G0000437800.1
Pl9	40893586	C	C2	40445738	40817336	Pl09G0000354600.1	Pl09G0000359900.1	18.85	Phvul.009G120900.1	L
		P	P	34552195	40440232	Pl09G0000294200.1	Pl09G0000354500.1
		L		21218045	479007	Pl09G0000200100.1	Pl09G0000006400.1		Phvul.009G121000.1
Pl10	54011697	R		60338	53880660	Pl10G0000000400.1	Pl10G0000358200.1	27.43	Phvul.010G083700.1	R
									Phvul.010G079600.1
Pl11	48073160	S	S1	226003	13571626	Pl11G0000003500.1	Pl11G0000142400.1	24.09	Phvul.011G114450.1	S1
			S1	36704134	38322133	Pl11G0000294800.1	Pl11G0000315500.1
			S2↑	38917733	48017337	Pl11G0000317900.1	Pl11G0000403000.1		Phvul.011G147900.1
