## Supplemental Table 9 for "Comparative cytogenomics reveals genome reshuffling and centromere repositioning in the legume tribe Phaseoleae"

### Sheet: Vigna unguiculata
Supplementary Table 2. Genomic blocks in Vigna unguiculata. Chr: Chromosome; GB: Genomic Block; SGB: Sub Genomic Block; GP: Genome Position in Mbp; CP: Centromere position in Mpb; GBCP: Gene borders of centromere position; CB: Centromere block; ↑: Inverted orientation based on APK.
Genomic blocks in Vigna unguiculata
Chr	Chr size in bp	GB	SGB	GP - Start	GP - End	Gene - Start	Gene - End	CP	GBCP	CB
Vu1	42129361	I		64427	11755892	Vigun01g000200.2	Vigun01g058200.1	15.5	Phvul.005G045600.1	I
		B		17426046	38630438	Vigun01g081400.1	Vigun01g212100.1
		K	K2	38638369	42016075	Vigun01g212200.1	Vigun01g255200.1		Phvul.001G099800.1
Vu2	33908088	D		2129903	27023733	Vigun02g004200.1	Vigun02g117300.1	12.1	Phvul.003G034500.1	D
		E		27983949	33876497	Vigun02g162700.1	Vigun02g205100.1		Phvul.003G034600.1
Vu3	65292630	F		65239939	35924203	Vigun03g450900.1	Vigun03g216200.1	30.9	Phvul.002G101600.1	G
		G		32614638	23725	Vigun03g203400.1	Vigun03g000100.1		Phvul.002G101800.1
Vu4	42731077	H	H1	42630800	40059252	Vigun04g203700.1	Vigun04g177400.1	20.0	Phvul.004G071800.1	H3
			H5↑	36278546	40000146	Vigun04g147200.1	Vigun04g176200.1
			H4↑	27994194	29315351	Vigun04g111400.1	Vigun04g116600.1
			H3	26765515	24018108	Vigun04g109100.1	Vigun04g103000.2		Phvul.004G062000.2
			H2↑	4068582	16059342	Vigun04g047000.1	Vigun04g089700.1
			H6	3706120	48673	Vigun04g042900.1	Vigun04g000300.1
Vu5	48746289	A		37412	23836234	Vigun05g000100.1	Vigun05g152600.1	29.7	Phvul.008G140600.1	A
		J		35646955	48658212	Vigun05g184600.1	Vigun05g303900.1		Phvul.005G065400.1
Vu6	34463471	K	K1	848329	2046274	Vigun06g001600.1	Vigun06g004300.1	9.2	Phvul.006G015900.1	K4
			K4	8053107	10062741	Vigun06g017000.1	Vigun06g021500.1
			K3	15306751	22862321	Vigun06g037200.1	Vigun06g097500.1
		C	C1	22867136	25326187	Vigun06g097600.1	Vigun06g126200.1		Phvul.006G016000.1
		Q		25348812	34404877	Vigun06g126300.1	Vigun06g239200.1
Vu7	40876636	M		32556	40836543	Vigun07g000300.1	Vigun07g191900.1	16.6	Phvul.007G195700.1	M
									Phvul.007G179000.1
Vu8	38363498	N		98111	18645678	Vigun08g000700.1	Vigun08g085000.1	15.0	Phvul.001G073200.1	N
		O		18857788	38266773	Vigun08g085600.1	Vigun08g224800.1		Phvul.001G073300.1
Vu9	43933251	C	C2	29688	445494	Vigun09g000100.1	Vigun09g006100.1	21.7	Phvul.009G165100.1	L
		P		453457	5884417	Vigun09g006200.1	Vigun09g058200.1
		L		5932371	43870869	Vigun09g058500.1	Vigun09g273700.1		Phvul.009G163700.1
Vu10	41327797	R	S2	93898	41301868	Vigun10g000300.1	Vigun10g200400.1	19.0	Phvul.010G005100.1	R
									Phvul.010G005800.1
Vu11	41684185	S	S1	20625346	41655992	Vigun11g072400.1	Vigun11g226200.1	17.7	Phvul.011G146900.1	S1
			S2↑	989	8058495	Vigun11g000100.1	Vigun11g049800.1		Phvul.011G155600.1
