## Supplemental Table 10 for "Comparative cytogenomics reveals genome reshuffling and centromere repositioning in the legume tribe Phaseoleae"

### Sheet: Spatholobus suberectus
Supplementary Table 2. Genomic blocks in Spatholobus suberectus. Chr: Chromosome; GB: Genomic Block; SGB: Sub Genomic Block; GP: Genome Position in Mbp; CP: Centromere position in Mpb; GBCP: Gene borders of centromere position; CB: Centromere block; ↑: Inverted orientation based on APK.
Genomic blocks in Spatholobus suberectus
Chr	Chr size in bp	GB	SGB	GP - Start	GP - End	Gene - Start	Gene - End	CP	GBCP	CB
Ss1	103566353	Q		27912182	1090140	E2542_SST01275	E2542_SST00013	52.5	Phvul.009G205200.1	P
		P		48509424	27401900	E2542_SST01886	E2542_SST01255
		L		55993693	103390880	E2542_SST02012	E2542_SST04311		Phvul.009G204600.1
Ss2	94306739	S	S3	865344	8285336	E2542_SST04327	E2542_SST04473	22.5	Phvul.011G187000.1	S2
			S2↑	29006909	21078265	E2542_SST04847	E2542_SST04658
		R	R1	31596722	46575202	E2542_SST04879	E2542_SST05293
		D		48082440	78136307	E2542_SST05367	E2542_SST06568		Phvul.011G188600.1
		E		79534315	94294572	E2542_SST06643	E2542_SST07569
Ss3	90601983	A	A1	25132	42096856	E2542_SST07570	E2542_SST09150	47.5	Phvul.008G140400.1	A1
		S	S1↑	90546812	61496629	E2542_SST10979	E2542_SST09531		Phvul.011G147100.1
Ss4	87126992	C	↑	6651108	77159	E2542_SST11389	E2542_SST10983	42.5	Phvul.001G096200.1	A2
		B	↑	37627995	6692394	E2542_SST12968	E2542_SST11391
		R	R2	49089829	87084974	E2542_SST13158	E2542_SST14618		Phvul.010G013700.1
Ss5	86984808	N	N1	22458	15993961	E2542_SST14622	E2542_SST15300	27.5	Phvul.003G274900.1	F2
		F	F2↑	18874363	26061938	E2542_SST15362	E2542_SST15564
			F4	32062404	36262087	E2542_SST15646	E2542_SST15768
			F3	39487343	36485985	E2542_SST15838	E2542_SST15771
			F5	41459690	39568831	E2542_SST15897	E2542_SST15841		Phvul.003G056000.1
		G	G1	42090118	49135981	E2542_SST15927	E2542_SST16227
			G2↑	65559839	50391776	E2542_SST16977	E2542_SST16294
			G3	67447666	86800191	E2542_SST17088	E2542_SST18228
Ss6	81784683	F	H3	1799464	41056579	E2542_SST18343	E2542_SST20364	43.5	Phvul.003G265900.1	N2
		N	N2	47226812	52199768	E2542_SST20457	E2542_SST20571
		O	O1	52559896	81685102	E2542_SST20580	E2542_SST22018		Phvul.001G063500.1
Ss7	79556866	M	M1↑	48846314	79249166	E2542_SST25364	E2542_SST24530	67.5	Phvul.007G245600.1	M1
			M2	47179823	20143	E2542_SST24456	E2542_SST22021		Phvul.007G245700.1
Ss8	65679338	H	H1	65651070	54871818	E2542_SST27980	E2542_SST27501	39.0	Phvul.005G023700.1	I2-I3
		I	I1	51588117	45580233	E2542_SST27404	E2542_SST27181
			I3	45310634	40056887	E2542_SST27178	E2542_SST27066
			I2↑	35878923	38216294	E2542_SST27001	E2542_SST27048		Phvul.005G036000.1
			I4	35878923	24348434	E2542_SST27001	E2542_SST26697
		J		21726546	275630	E2542_SST26603	E2542_SST25382
Ss9	58394570	H	H2↑	27481847	10021902	E2542_SST28585	E2542_SST28204	7.5	Phvul.004G050500.1	H2
		K	↑	58012883	30937428	E2542_SST30002	E2542_SST28678		Phvul.004G050600.3
