## Supplemental Table 11 for "Comparative cytogenomics reveals genome reshuffling and centromere repositioning in the legume tribe Phaseoleae"

### Sheet: Amphicarpaea edgeworthii
Supplementary Table 2. Genomic blocks in Amphicarpaea edgeworthii. Chr: Chromosome; GB: Genomic Block; SGB: Sub Genomic Block; GP: Genome Position in Mbp; CP: Centromere position in Mpb; GBCP: Gene borders of centromere position; CB: Centromere block; ↑: Inverted orientation based on APK.
Genomic blocks in Amphicarpaea edgeworthii
Chr	Chr size in bp	GB	SGB	GP - Start	GP - End	Gene - Start	Gene - End	CP	GBCP	CB
Ae1	30614130	I	I3	1808091	1371	Ae.00003261	Ae.00003099	23	Phvul.005G008000.1	I2
			I5	1808091	5423998	Ae.00003261	Ae.00002278
		J		5412695	14022462	Ae.00003638	Ae.00003335
		M	M8	14044472	22178734	Ae.00017843	Ae.00025792		Phvul.005G008300.1
		I	I2	22628448	24893485	Ae.00025812	Ae.00025897
			I4	24966779	28178713	Ae.00025796	Ae.00003911
Ae2	29286282	R	R4	41059	8608370	Ae.00005877	Ae.00021640	15	Phvul.008G107200.1	R2-R3
			R2	9230239	10285935	Ae.00022035	Ae.00021657
			R3	17378635	19373097	Ae.00016129	Ae.00016343
			R1	19563243	22994416	Ae.00017298	Ae.00017036		Phvul.010G019300.1
		B	B4	23028658	27285170	Ae.00016880	Ae.00016086
		C		27295998	29263021	Ae.00016536	Ae.00016082
Ae3	28732972	A	A1	7906	6565040	Ae.00020426	Ae.00022554	13	Phvul.004G051600.1	H3
		H	H3	6636972	12906543	Ae.00022507	Ae.00022357
		N	N4	17748154	19366905	Ae.00008061	Ae.00007979		Phvul.004G052700.1
		O		19939437	28695512	Ae.00008120	Ae.00008045
Ae4	28099992	B	B3	169236	4821015	Ae.00027463	Ae.00015336	16	Phvul.011G181000.1	V
		P		5456262	11106700	Ae.00015152	Ae.00025497
		S	S2	12342804	20388641	Ae.00026114	Ae.00001085
		L	L3	20401950	22510390	Ae.00001656	Ae.00002029		Phvul.011G181800.1
		K	K3	22804192	27653026	Ae.00001909	Ae.00001168
Ae5	27272669	S	S1	16495	8749272	Ae.00018934	Ae.00019467	17	Phvul.002G186200.2	G3
		G	G3	18976420	27262434	Ae.00006487	Ae.00007118		Phvul.002G187800.1
		E	E3	716447	2415306	Ae.00010631	Ae.00010864
			E1	2627798	3019385	Ae.00010274	Ae.00010322
		N	N2	2864001	3957368	Ae.00010951	Ae.00010293
		F	F2	3965758	9282348	Ae.00010267	Ae.00010781		Phvul.001G060600.1
		N	N3	14685831	17941224	Ae.00010392	Ae.00026351
		F	F1	17952014	26654272	Ae.00026383	Ae.00026654
Ae7	27163563	H	H4	501109	7095125	Ae.00009641	Ae.00009694	16	Phvul.003G285000.1	H1
		F	F3	7124535	21182450	Ae.00009255	Ae.00015684
		B	B2	9300914	9919216	Ae.00010153	Ae.00009655
		K	K1	21388779	25404001	Ae.00015781	Ae.00020676		Phvul.003G285600.1
		L	L2	25409982	26535352	Ae.00020639	Ae.00020723
Ae8	26647321	G	G4	494630	1157529	Ae.00012621	Ae.00013144	15	Phvul.007G210700.1	M1
		M	M3	1208878	5440973	Ae.00012706	Ae.00013170
			M4	3381908	3406603	Ae.00012839	Ae.00012783
			M2	6321428	7670786	Ae.00012755	Ae.00012726
			M5	7702560	8421452	Ae.00013009	Ae.00013269
			M7	8472249	9269230	Ae.00012988	Ae.00013548
			M1	15442615	22488271	Ae.00011788	Ae.00012245		Phvul.007G210600.1
		D	D2	21406577	21887286	Ae.00012414	Ae.00012113
		M	M6	22496512	23238010	Ae.00011653	Ae.00011846
		I	I1	25028546	25558910	Ae.00012275	Ae.00012318
		H	H1	25593395	26222493	Ae.00012427	Ae.00012349
Ae9	25498232	L	L4	1574	2243678	Ae.00020022	Ae.00019957	17	Phvul.001G096000.2	A2
		Q		4255173	6793661	Ae.00000777	Ae.00000560
		B	B1	7918223	9778262	Ae.00000192	Ae.00000819
		A	A2	18554870	24421035	Ae.00024189	Ae.00024302		Phvul.001G096100.1
		I	I1b,2*	24435725	25486887	Ae.00023952	Ae.00024240
Ae10	25196244	L	L1	665803	15580493	Ae.00027095	Ae.00004492	16	Phvul.009G196000.1	L1-K2
		K	K2	19291369	19923570	Ae.00021433	Ae.00021287
		G	G2	20563562	21737282	Ae.00021222	Ae.00021196		Phvul.009G196100.1
			G5	21931838	25119282	Ae.00021580	Ae.00021400
Ae11	22355757	N	N1	13818	1736130	Ae.00014366	Ae.00014939	10	Phvul.003G013400.1	D4
		E	E2	1771085	2578684	Ae.00014927	Ae.00014968
		D	D3	3838394	14589170	Ae.00014991	Ae.00024886
			D1	16050924	14209047	Ae.00023291	Ae.00024915		Phvul.003G013600.1
		E	E4	16173064	22333263	Ae.00023792	Ae.00023724
		G	G1	20408812	21272950	Ae.00023861	Ae.00023455
