## Supplemental Table 12 for "Comparative cytogenomics reveals genome reshuffling and centromere repositioning in the legume tribe Phaseoleae"

### Sheet: Medicago truncatula
Supplementary Table 2. Genomic blocks in Medicago truncatula. Chr: Chromosome; GB: Genomic Block; SGB: Sub Genomic Block; GP: Genome Position in Mbp; CP: Centromere position in Mpb; GBCP: Gene borders of centromere position; CB: Centromere block; ↑: Inverted orientation based on APK.
Genomic blocks in Medicago truncatula
Chr	Chr size in bp	GB	SGB	GP - Start	GP - End	Gene - Start	Gene - End	CP	GBCP	CB
Mt1	56706830	N	↑	8679168	1302208	RHN77690.1	RHN76790.1	23	Phvul.007G141100.1	M7
		D	D1↑	15031974	11108456	RHN78432.1	RHN77993.1
		M	M1↑	31127934	15454444	RHN79671.1	RHN78476.1
			M2	31406096	34920488	RHN79708.1	RHN80083.1
			M4↑	36173270	35000130	RHN80216.1	RHN80086.1
			M6	40859981	39707916	RHN80786.1	RHN80642.1		Phvul.007G142050.1
			M5	40827276	43346613	RHN80782.1	RHN81103.1
			M3	43610829	44133459	RHN81142.1	RHN81212.1
			M7	44138155	56676955	RHN81213.1	RHN82831.1
Mt2	51972579	Q	↑	13194958	50303	RHN73071.1	RHN71426.1	27	Phvul.009G212300.1	P-I2
		P	↑	22124451	13194958	RHN73958.1	RHN73071.1
		I2	I2	31321530	35803605	RHN74273.1	RHN74681.1		Phvul.005G039400.1
		J		37993955	51326994	RHN74940.1	RHN76570.1
Mt3	58931556	I	I1↑	2438315	1242738	RHN65464.1	RHN65328.1	17	Phvul.009G187000.1	L2-K3
		L	L2	12793507	13503824	RHN66474.1	RHN66536.1
		K	K3	23477882	32683142	RHN67073.1	RHN68080.1
			K1	32695833	36000035	RHN68083.1	RHN68499.1
		L	L5	36504856	36016168	RHN68554.1	RHN68501.1
			L7	36510888	37321729	RHN68555.1	RHN68636.1
			L1	37364579	38935806	RHN68642.1	RHN68834.1
		K	K2	40093756	43310509	RHN69006.1	RHN69109.1
		L	L6	43327017	44769021	RHN69428.1	RHN69597.1		Phvul.006G042400.1
			L4	45961931	44843815	RHN69739.1	RHN69605.1
			L3	46951849	48987439	RHN69865.1	RHN70130.1
			L8	48994274	58554945	RHN70131.1	RHN71369.1
Mt4	64763011	R	R3↑	3794349	48976	RHN58668.1	RHN58223.1	19	Phvul.011G117700.1	S1
		S	S1	12981534	39662212	RHN59773.1	RHN61969.1
		G	G2↑	41303856	40048354	RHN62160.1	RHN62013.1
			G3	41548851	42288788	RHN62189.1	RHN62277.1		Phvul.011G117600.1
			G5↑	46937532	42865074	RHN62944.1	RHN62354.1
		F	F1	46937532	64124116	RHN62944.1	RHN65090.1
Mt5	44819618	G	G1↑	3454215	1971045	RHN53700.1	RHN53484.1	23	Phvul.003G025900.1	D2
		E	↑	18269972	27180	RHN55435.1	RHN53204.1
		D	D2↑	25350100	19250871	RHN55908.1	RHN55529.1		Phvul.003G026000.2
		O		26118282	44744072	MtrunA17_Chr5g0424181	RHN58221.1
Mt6	42866092	H	H1	42396	14284055	RHN49647.1	RHN51771.1	20	Phvul.004G105800.1	H2
			H2↑	20116730	17729232	RHN51571.1	RHN51434.1
			H3	30138641	41233364	RHN52005.1	RHN53015.1		Phvul.004G106000.1
Mt7	56236587	A	A1	183875	2145701	RHN43956.1	RHN44168.1	20	Phvul.001G096100.1	B2-A2
		B	B2↑	10176352	11380694	RHN44939.1	RHN45072.1
		A	A2↑	38225061	25157248	RHN47238.1	RHN45741.1
		B	B1	38760148	39667388	RHN47314.1	RHN47427.1		Phvul.008G134800.1
			B3	41090369	53310802	RHN47626.1	RHN49210.1
		C		53325234	56202451	RHN49212.1	RHN49641.1
Mt8	49719271	R	R1↑	4070279	84415	RHN39091.1	RHN38546.1	23	Phvul.011G179300.1	S2
		R	R2↑	12484912	4073611	RHN40037.1	RHN39092.1
			R4	13477260	13782726	RHN40124.1	RHN40154.1
		S	S2	18084840	13596415	RHN40605.1	RHN40140.1
		F	F3	28569934	31395680	RHN41244.1	RHN41599.1		Phvul.003G056400.1
			F2↑	37020363	33086636	RHN42278.1	RHN41797.1
		G	G4	37100643	49683613	RHN42283.1	RHN43946.1
