## Supplemental Table 13 for "Comparative cytogenomics reveals genome reshuffling and centromere repositioning in the legume tribe Phaseoleae"

### Sheet: Planilha1
Supplementary Table 3. Table of reconstructed legume ancestral karyotypes based on ALKs from Hufnagel et al. (2020), Kreplak et al. (2019) and Zhuang et al. (2019) compared to the APK and Pv. Lines indicates orthologs of each APK and columns indicates the reconstruction of ALK.
APK11	ALK16	ALK25	ALK19	ALK16
Current Analysis	Hufnagel et al. 2020	Kreplak et al. 2019		Zhuang et al. 2019	Pv
1	4, 5	chr5, chr6, chr19	chr4,chr14	chr8,chr11	chr1, chr8
2	5, 7	chr5, chr6, chr9	chr4,chr6	chr11	chr2, chr3
3	6, 8	chr7,chr8,chr10,chr11	chr5,chr7	chr9, chr10	chr2, chr3
4	9	chr12	chr8	chr7	chr4
5	10	chr13,chr14	chr9	chr15	chr5
6	2, 14	chr2,chr16,chr21	chr2,chr11,chr16	chr6,chr14,chr12	chr6, chr9
7	12	chr17	chr12	chr5	chr7
8	1, 13	chr1, chr18	chr1,chr13	chr1,chr2	chr1, chr8
9	11	chr15,chr20	chr10,chr15	chr13,chr16	chr6, chr9
10	15	chr22,chr23	chr17	chr3	chr10
11	16	chr24,chr25	chr18,chr19	chr4	chr11
